# A novel platform for metabolomics using barcoded structure-switching aptamers

**DOI:** 10.1101/2023.06.09.544402

**Authors:** June H. Tan, Maria P. Mercado, Andrew G. Fraser

## Abstract

Small organic molecules like metabolites and drugs are critical for diagnostics, treatment, and synthetic biology. Measuring them presents two key challenges however: they are biochemically highly diverse and there is no method to amplify them. Mass spectrometry has been the workhorse of metabolomics for decades but is costly and slow and single-cell metabolomics remains very challenging. Here we describe an alternative platform for metabolomics based on structure-switching aptamers (SSAs). SSAs are short nucleic acid molecules that each recognise a specific target ligand and undergo a major conformational change on ligand binding. This conformational change can drive detection such as fluorescence allowing SSAs to be used as sensors. We adapted conventional SSAs to a novel readout: barcode release. Each SSA recognises a unique ligand and each SSA releases a unique barcode allowing many ligands to be detected in parallel. We show that these barcode SSAs (bSSAs) can be multiplexed and act as independent sensors and that barcode release can be massively amplified to allow high sensitivity. Finally, we establish methods for the generation of large collections of bSSAs where barcode-SSA matching is completely directed. We believe that this novel platform which converts metabolite detection into barcode sequencing will allow the deep multiplexed detection of metabolites and drugs down to the scale of single cells.
