## Supplemental File 1 for "A novel platform for metabolomics using barcoded structure-switching aptamers"

### Sheet: Sheet1
Supplemental File 1. Oligonucleotide sequences used in this study
Figure 2
	Sequence (5' -> 3')
T7 SRO	GCTCTCGCGAGTCTAATACGACTCACTATAGG
Baby Spinach transcription template	GGTGCTCACACTCTACTCAACAGTAGCGAACTACTGGACCCGTCCTTCACCTATAGTGAGTCGTATTAGACTC
Figure 3
	Sequence (5' -> 3')
Phenylalanine LBO	/5Biosg//iSp18/CTCTCGGGACGACGGACGCTAATCTTACAAGGGCGTAGTGTATGTCGTCCC
Phenylalanine SRO	GTCGTCCCGAGAGTAATACGACTCACTATAGG
Cortisol LBO	/5Biosg/TAAGATCTCTCGGGACGACGCCCGCATGTTCCATGGATAGTCTTGACTAGTCGTCCC
Cortisol SRO	GTCGTCCCGAGAGTA/36-FAM/
ATP LBO	/5Biosg/TAAGATGACTCGCGAGAGCCCTGGGGGAGTATTGCGGAGGAAGGGCTCTCGC
ATP SRO	AGGGCTCTCGCGAGTCTA/36-FAM/
Piperaquine LBO	/5Biosg/TAAGATGACTCGCGAGAGCCACACGCTAGTTGCGCCGAATGGCCGTGAAAGCTCTCGC
Piperaquine SRO (T7)	GGCTCTCGCGAGTCTAATACGACTCACTATAGG
Piperaquine SRO (6-FAM)	GGCTCTCGCGAGTCTA/36-FAM/
Ampicillin LBO	/5Biosg/ATACCGCTCTCGGCAACGGGCGGGCGGTTGTATAGCGGCCGTTGCC
Ampicillin SRO	CCGTTGCCGAGAGTAATACGACTCACTATAGG
Mefloquine LBO	/5Biosg/ATACCGCTCTCGGGACGACGGCAGTCTATACCCCGTATCGCCGAAGGTTGTCGTCCC
Mefloquine SRO	CGTCGTCCCGAGAGTAATACGACTCACTATAGG
Figure 5
	Sequence (5' -> 3')
Tryptophan LBO	/5Biosg//iSp18/CTCTCGGGACGACCGCGGTAGTCTTAACCTAAAGCGGTGTCAGGTCGTCCC
Tryptophan SRO	GTCGTCCCGAGAGTAATACGACTCACTATAGG
Trp Scrambled LBO	/5Biosg//iSp18/CTCTCGGGACGACTATGCCGGAGTAGCGGATGCCACCAGTTATGTCGTCCC
Trp Scrambled SRO	GTCGTCCCGAGAGTAATACGACTCACTATAGG
Trp SSA (unimolecular)	/5Biosg//iSp18/CTCTCGGGACGACCGCGGTAGTCTTAACCTAAAGCGGTGTCAGGTCGTCCC/idSp/GTCGTCCCGAGAGTAATACGACTCACTATAGG
Figure 7
	Sequence (5' -> 3')
Piperaquine LBO	/5Biosg/TAAGATGACTCGGCAACGGCACACGCTAGTTGCGCCGAATGGCCGTGAAACCGTTGCC
Piperaquine SRO (T7)	GCCGTTGCCGAGTCTAATACGACTCACTATAGG
Piperaquine SRO (T3)	GCCGTTGCCGAGTCAATTAACCCTCACTAAAGG
Mefloquine LBO	/5Biosg/ATACCGCTCTCGGGACGACGGCAGTCTATACCCCGTATCGCCGAAGGTTGTCGTCCC
Mefloquine SRO (T7)	CGTCGTCCCGAGAGTAATACGACTCACTATAGG
Mefloquine SRO (T3)	CGTCGTCCCGAGAGAATTAACCCTCACTAAAGG
Piperaquine LBO	/5Biosg/TAAGATGACTCGCGAGAGCCACACGCTAGTTGCGCCGAATGGCCGTGAAAGCTCTCGC
Piperaquine SRO (6-FAM)	GGCTCTCGCGAGTCTA/36-FAM/
Cortisol LBO	/5Biosg/TAAGATCTCTCGGGACGACGCCCGCATGTTCCATGGATAGTCTTGACTAGTCGTCCC
Cortisol SRO (TEX615)	GTCGTCCCGAGAGTA/3TEX615/
ATP LBO	/5Biosg/TAAGATGACTCGCGAGAGCCCTGGGGGAGTATTGCGGAGGAAGGGCTCTCGC
ATP SRO (6-FAM)	AGGGCTCTCGCGAGTCTA/36-FAM/
Piperaquine LBO	/5Biosg/ATACCGCTCTCGGGACGACCACACGCTAGTTGCGCCGAATGGCCGTGAAAGTCGTCCC
Piperaquine SRO (TEX615)	GTCGTCCCGAGAGTA/3TEX615/
Figure 8
	Sequence (5' -> 3')
Piperaquine 2'-OMe-RNA (common)	/5Biosg/ATACCGCTCTCGGGACGACCACACGCTAGTTGCGCCGAATGGCCGTGAAAmGmUmCmGmUmCmCmC
Piperaquine 2'-OMe-RNA (loop)	/5Biosg/ATACCGCTCTCGGGACGACCACACGCTAGTTGCGCCGAATGGCmCmGmTmGAAAGTCGTCCC
Piperaquine SRO	GGTCGTCCCGAGAGTA/36-FAM/
